# COSMOS: COmmunity and Single Microbe Optimisation System

**DOI:** 10.1101/2024.10.31.621216

**Authors:** Lavanya Raajaraam, Karthik Raman

## Abstract

Bioprocessing harnesses the potential of microbial communities and monocultures to convert renewable resources like agricultural by-products and wastewater into valuable products. While monocultures offer simplicity and control, microbial communities provide metabolic diversity, enabling complex substrate breakdown and cooperative biosynthesis. However, balancing efficiency with stability requires a nuanced approach, as each system presents unique advantages and limitations, particularly under different environmental conditions. To systematically explore the potential of these systems, we developed the COmmunity and Single Microbe Optimisation System (COSMOS), a dynamic computational framework that compares microbial monocultures and communities across diverse fermentation conditions. COSMOS identifies optimal microbial systems tailored to specific carbon sources and environments. Our findings highlight the impact of key factors such as environment, microbial interactions, and carbon sources on the biosynthetic capabilities of both communities and monocultures. A key result is the identification of the *Shewanella oneidensis* – *Klebsiella pneumoniae* community as the most efficient producer of 1,3-propanediol under anaerobic conditions. Notably, this aligns with previous experimental findings, with COSMOS accurately predicting the optimal carbon source concentration and inoculum ratio used. Additional findings highlight the value of communities for nutrient-limited processes and emphasise the importance of computational screening to balance productivity with ease of control. The insights gained from this study offer a roadmap toward optimising microbial systems for sustainable bioprocesses and circular bio-economies.

**Importance:** The transition to sustainable biomanufacturing is vital for reducing reliance on fossil-based resources in industries such as biofuels, wastewater treatment, and pharmaceuticals. While monocultures are preferred for their predictability, microbial communities offer greater metabolic versatility, particularly in nutrient-limited environments. However, their complexity and the lack of systematic evaluation tools have hindered wider adoption. Identifying the most efficient microbial system—whether monoculture or community—and optimizing it for resource efficiency is key to sustainability and aligns with the UN Sustainable Development Goals (SDG 9 and SDG 12). COSMOS addresses this gap by providing a computational framework to assess microbial systems, minimizing the need for extensive experimental testing. By enabling data-driven selection of scalable and efficient bioprocessing strategies, COSMOS supports the transition to circular bio-economies and sustainable manufacturing, ensuring resource-efficient production while reducing environmental impact.
