## Supplementary Tables 1-3 for "COSMOS: COmmunity and Single Microbe Optimisation System": Supplementary Data 5 Env_PrdtRatio_StatTest.xlsx

### Sheet: Sheet1
Kruskal-Wallis test	Dunn test
p-value	chi2	Z	P	P.adjusted	comparisons	Significance
2.38e-10	47.7731	-2.91474	0.00177993	0.0026699	Aer_Min - Aer_Rich	TRUE
	47.7731	4.59287	2.18595e-06	6.55785e-06	Aer_Min - Anaer_Min	TRUE
	47.7731	6.85737	3.50689e-12	2.10413e-11	Aer_Rich - Anaer_Min	TRUE
	47.7731	0.565768	0.285776	0.285776	Aer_Min - Anaer_Rich	FALSE
	47.7731	2.80792	0.00249317	0.0029918	Aer_Rich - Anaer_Rich	TRUE
	47.7731	-3.39697	0.00034068	0.00068136	Anaer_Min - Anaer_Rich	TRUE
