## Supplementary Tables 1-3 for "COSMOS: COmmunity and Single Microbe Optimisation System": Supplementary Data 6 Int_PrdtRatio_StatTest.xlsx

### Sheet: Sheet1
Kruskal-Wallis test	Dunn test
p-value	chi2	Z	P	P.adjusted	comparisons	Significance
1.414e-10	51.9488	-1.35517	0.0876814	0.109602	Amensalism - Commensalism	FALSE
	51.9488	-1.05867	0.144876	0.160973	Amensalism - Competition	FALSE
	51.9488	0.198084	0.42149	0.42149	Commensalism - Competition	FALSE
	51.9488	2.46052	0.00693681	0.0115614	Amensalism - Mutualism	TRUE
	51.9488	6.16628	3.49574e-10	3.49574e-09	Commensalism - Mutualism	TRUE
	51.9488	4.46921	3.92546e-06	1.30849e-05	Competition - Mutualism	TRUE
	51.9488	1.51004	0.0655166	0.0935951	Amensalism - Parasitism	FALSE
	51.9488	5.07207	1.96756e-07	9.83779e-07	Commensalism - Parasitism	TRUE
	51.9488	3.45511	0.00027503	0.000687574	Competition - Parasitism	TRUE
	51.9488	-2.61752	0.00442862	0.00885725	Mutualism - Parasitism	TRUE
