## Supplementary Tables 1-3 for "COSMOS: COmmunity and Single Microbe Optimisation System": Supplementary Data 7 CS_PrdtRatio_Stat.xlsx

### Sheet: Sheet1
Kruskal-Wallis test	Dunn test
p-value	chi2	Z	P	P.adjusted	comparisons	Significance
0.0001838	26.4462	-1.39016	0.08224	0.132849	Fructose - Galactose	FALSE
	26.4462	-3.60234	0.000157681	0.00165565	Fructose - Glucose	TRUE
	26.4462	-2.10076	0.0178308	0.0534924	Galactose - Glucose	FALSE
	26.4462	-0.143792	0.442832	0.442832	Fructose - Lactose	FALSE
	26.4462	1.02732	0.152136	0.199678	Galactose - Lactose	FALSE
	26.4462	2.84008	0.0022551	0.00947142	Glucose - Lactose	TRUE
	26.4462	-0.3815	0.351416	0.388407	Fructose - Maltose	FALSE
	26.4462	0.984048	0.162546	0.200792	Galactose - Maltose	FALSE
	26.4462	3.12068	0.000902162	0.00631513	Glucose - Maltose	TRUE
	26.4462	-0.179856	0.428633	0.450064	Lactose - Maltose	FALSE
	26.4462	-1.92905	0.0268625	0.070514	Fructose - Sucrose	FALSE
	26.4462	-0.495923	0.309975	0.361637	Galactose - Sucrose	FALSE
	26.4462	1.63336	0.0511968	0.119459	Glucose - Sucrose	FALSE
	26.4462	-1.46688	0.0712044	0.135936	Lactose - Sucrose	FALSE
	26.4462	-1.50012	0.0667914	0.140262	Maltose - Sucrose	FALSE
	26.4462	1.08043	0.139975	0.209962	Fructose - Xylose	FALSE
	26.4462	2.35112	0.00935845	0.0327546	Galactose - Xylose	TRUE
	26.4462	4.42275	4.87254e-06	0.000102323	Glucose - Xylose	TRUE
	26.4462	1.05969	0.144642	0.202499	Lactose - Xylose	FALSE
	26.4462	1.41232	0.0789276	0.138123	Maltose - Xylose	FALSE
	26.4462	2.86629	0.00207656	0.0109019	Sucrose - Xylose	TRUE
